# Characterization of a gene-trap knockout mouse model of *Scn2a* encoding voltage-gated sodium channel Nav1.2

**DOI:** 10.1101/2020.06.23.150367

**Authors:** Muriel Eaton, Jingliang Zhang, Zhixiong Ma, Anthony C. Park, Emma Lietzke, Chloé Maricela Romero, Yushuang Liu, Emily Rose Coleman, Xiaoling Chen, Tiange Xiao, Zhuo Huang, William C. Skarnes, Wendy A. Koss, Yang Yang

## Abstract

Recent large-scale genomic studies have revealed *SCN2A* as one of the most frequently mutated gene in patients with neurodevelopmental disorders including autism spectrum disorder and intellectual disability. *SCN2A* encodes for voltage-gated sodium channel isoform 1.2 (Nav1.2), which is mainly expressed in the central nervous system and responsible for the propagation of neuronal action potentials. Homozygous knockout (null) of *Scn2a* is perinatal lethal, whereas heterozygous knockout of *Scn2a* results in mild behavior abnormalities. To achieve a more substantial, but not complete, reduction of *Scn2a* expression, we characterized a *Scn2a* deficient mouse model using a targeted gene trap knockout (gtKO) strategy to recapitulate loss-of-function *SCN2A* disorders. This model produces viable homozygous mice (*Scn2a*^*gtKO/gtKO*^) that can survive to adulthood, with markedly low but detectable Nav1.2 expression. Although *Scn2a*^*gtKO/gtKO*^ adult mice possess normal olfactory, taste, hearing, and mechanical sensitivity, they have decreased thermal and cold tolerance. Innate behaviors are profoundly impaired including impaired nesting, marble burying, and mating. These mice also have increased food and water intake with subsequent increases in fecal excretion of more but smaller fecal boli. This novel *Scn2a* gene trap knockout mouse thus provides a unique model to study pathophysiology associated with *Scn2a* deficiency.
