## Supplemental File 1 for "Characterization of a gene-trap knockout mouse model of *Scn2a* encoding voltage-gated sodium channel Nav1.2"

### Sheet: Two-Way ANOVA
		ANOVA (interaction)				ANOVA (sex)				ANOVA (genotype)
Test	Parameter	F value	DFn	DFd	p-value	F value	DFn	DFd	p-value	F value	DFn	DFd	p-value
Molecular biology	mRNA levels	1.244	2	6	0.3531	0.4287	1	6	0.5369	112.3	2	6	<0.0001
	Protein levels	0.08298	2	12	0.09202	0.1111	1	12	0.7447	80.31	2	12	<0.0001
Metabolism	Water/weight	0.6507	2	54	0.5256	16.79	1	54	0.0001	4.015	2	54	0.0236
	Food/weight	2.967	2	54	0.0597	11.02	1	54	0.0016	6.603	2	54	0.0027
	Fecal/weight	1.788	2	54	0.1769	4.981	1	54	0.0297	2.195	2	54	0.121
	Boli count/weight	5.109	2	54	0.0094	18.52	1	54	<0.0001	8.994	2	54	0.0004
	Average boli weight	0.1738	2	54	0.841	2.105	1	54	0.1528	5.131	2	54	0.0093
General SHIRPA	Body position	6.162	2	30	0.0054	0.03262	1	30	0.8578	11.71	2	30	0.0002
	Activity	0.1886	2	30	0.8291	3.751	1	30	0.0616	0.5296	2	30	0.5939
	Tail posture	0.6426	2	30	0.5326	0.1723	1	30	0.6809	2.429	2	30	0.1042
	Trunk curl	1.524	2	30	0.2337	1.449	1	30	0.2378	3.948	2	30	0.0297
	Limb grasping	1.26	2	30	0.2973	2.497	1	30	0.1239	3.636	2	30	0.0378
	Extension	3.217	2	30	0.0533	0.2017	1	30	0.6564	0.8179	2	30	0.4504
	Grip	4.159	2	30	0.0248	0.03929	1	30	0.8441	21.99	2	30	<0.0001
	Postural reflex	0.3029	2	54	0.7398	0.3901	1	54	0.5346	5.861	2	54	0.0048
	Righting reflex	0.2392	2	54	0.788	0.4762	1	54	0.4928	2.037	2	54	0.1395
Open field	Distance traveled	5.244	2	39	0.0096	5.568	1	39	0.0234	3.517	2	39	0.0394
	Urination Events	2.258	2	39	0.121	4.322	1	39	0.0457	0.4768	2	39	0.6251
	Fecal boli	0.6275	2	39	0.5404	5.591	1	39	0.0243	0.9384	2	39	0.4018
Hot plate	Static	0.4422	2	30	0.6467	0.1634	1	30	0.6889	6.102	2	30	0.006
	Dynamic	0.2767	2	30	0.7602	1.439	1	30	0.2396	0.3096	2	30	0.736
Cold plate	Static	1.929	2	30	0.1629	4.473	1	30	0.0428	31.29	2	30	<0.0001
	Dynamic	3.384	2	30	0.0473	3.037	1	30	0.0917	2.015	2	30	0.151
von Frey	Fiber weight	2.261	2	54	0.114	0.07495	1	54	0.7853	0.02487	2	54	0.9755
Quinine avoidance	Quinine/total drank	0.02912	2	30	0.9713	0.09101	1	30	0.765	2.463	2	30	0.1022
Nesting	Quality	0.6264	2	39	0.5398	1.756	1	39	0.1929	155	2	39	<0.0001
	Height	1.073	2	39	0.3518	5.482	1	39	0.0244	36.12	2	39	<0.0001
Olfactory Acuity	Cinnamon/total interaction	0.3761	2	30	0.6897	4.715	1	30	0.0379	0.3776	2	30	0.6887
	Interaction time	1.707	2	30	0.1985	1.072	1	30	0.3088	1.824	2	30	0.1788
Marble burying	Marbles buried	1.524	2	30	0.2342	6.672	1	30	0.0149	130.9	2	30	<0.0001
Auditory startle	Startle at 75dB	2.365	2	30	0.1112	1.213	1	30	0.2795	4.972	2	30	0.0136
	Startle at 85dB	1.076	2	30	0.3538	0.3934	1	30	0.5353	0.58	2	30	0.5661
	Startle at 95dB	0.1771	2	30	0.8385	0.05538	1	30	0.8156	1.249	2	30	0.3012
	Startle at 105dB	0.7925	2	30	0.4619	0.056	1	30	0.8145	0.4495	2	30	0.6422
	Startle at 115dB	2.03	2	30	0.149	4.217	1	30	0.0488	1.049	2	30	0.3628

### Sheet: Summary
		Average Value			Standard Deviation			Sample size (n) M/F			Confidence Interval			Observed Effect size (Cohen's d)		Bonferroni Post Hoc
Test	Parameter	WT/WT	WT/gtKO	gtKO/gtKO	WT/WT	WT/gtKO	gtKO/gtKO	WT/WT	WT/gtKO	gtKO/gtKO	WT/WT	WT/gtKO	gtKO/gtKO	WT/WT vs WT/gtKO	WT/WT vs gtKO/gtKO	WT/WT vs WT/gtKO	WT/WT vs gtKO/gtKO
Molecular biology	mRNA levels	1	0.6123	0.3178	0	0.0733	0.04396	2/2	2/2	2/2	1.0-1.0	0.4956-0.7289	0.2478-0.3877	7.48009	21.9467	0.0003	<0.0001
	Protein levels	1	0.6962	0.2402	0	0.145	0.0761	4/2	4/2	3/3	1.0-1.0	0.5440-0.8483	0.1603-0.3200	2.96302	14.1198	0.0008	<0.0001
Weight	Mass (g) - females	25.488	21.8283	20.6887	4.09152	1.4734	1.07305	14	18	17	15.59-17.88	16.06-17.85	18.80-20.81	1.19013	1.6046	0.0014	<0.0001
	Mass (g) - males	31.054	30.49	24.416	1.94061	1.13606	0.61925	9	14	13	16.89-20.01	20.35-23.36	20.13-23.15	0.354702	4.60847	>0.9999	<0.0001
Metabolism	Water/weight - females	0.2763	0.3284	0.3232	0.08427	0.09352	0.07607	10	10	10	0.2160-0.3366	0.2615-0.3953	0.2688-0.3776	0.585293	0.584243	>0.9999	>0.9999
	Water/weight - males	0.2019	0.2308	0.2758	0.0484	0.03761	0.06316	10	10	10	0.1694-0.2344	0.2039-0.2577	0.2306-0.3210	0.666788	1.3134	>0.9999	0.2771
	Food/weight - females	0.1644	0.1934	0.1866	0.02945	0.03259	0.009348	10	10	10	0.1433-0.1855	0.1701-0.2167	0.1799-0.1933	0.933686	1.0161	0.4482	>0.9999
	Food/weight - males	0.1402	0.146	0.184	0.02954	0.03499	0.03097	10	10	10	0.1203-0.1600	0.1210-0.1710	0.1618-0.2062	0.179124	1.44729	>0.9999	0.0163
	Fecal/weight - females	0.0504	0.0575	0.0531	0.0117	0.01859	0.00619	10	10	10	0.0420-0.0588	0.0442-0.0708	0.0487-0.0575	0.457125	0.288472	>0.9999	>0.9999
	Fecal/weight - males	0.03973	0.0436	0.0545	0.01178	0.01613	0.01341	10	10	10	0.0318-0.0476	0.0321-0.0551	0.0449-0.0641	0.274012	1.17024	>0.9999	0.2297
	Boli count/weight - females	5.076	6.444	5.985	1.116	1.769	0.6174	10	10	10	4.278-5.874	5.178-7.710	5.543-6.426	0.924956	1.00794	0.1651	>0.9999
	Boli count/weight - males	3.732	3.897	5.9	0.7185	1.338	1.12	10	10	10	3.249-4.215	2.660-5.135	5.098-6.701	0.153647	2.30414	>0.9999	0.0012
	Average boli weight - females	0.0101	0.009	0.0088	0.00137	0.001764	0.001135	10	10	10	0.0091-0.0111	0.0077-0.0103	0.0080-0.0096	0.696496	1.03339	>0.9999	>0.9999
	Average boli weight - males	0.011	0.009714	0.0091	0.002049	0.002498	0.0008756	10	10	10	0.0096-0.0124	0.0074-0.0120	0.0085-0.0097	0.56291	1.20588	>0.9999	0.1708
General SHIRPA	Body position	3.667	3.429	3.125	0.3744	0.3315	0.2261	6/6	6/6	6/6	3.429-3.905	3.237-3.60	2.981-3.269	0.673075	1.75251	0.0565	<0.0001
	Activity	2.458	2.357	2.625	0.6557	0.4972	0.8561	6/6	6/6	6/6	2.042-2.875	2.070-2.644	2.081-3.169	0.173578	0.219013	>0.9999	>0.9999
	Tail posture	3.083	3.071	2.458	0.6686	0.4322	1.157	6/6	6/6	6/6	2.659-3.508	2.822-3.321	1.723-3.194	0.0213163	0.661445	>0.9999	0.1277
	Trunk curl	2.417	1.607	1.083	0.9003	1.163	1.505	6/6	6/6	6/6	1.845-2.989	0.9355-2.279	0.1271-2.040	0.778863	1.07574	0.1904	0.0178
	Limb grasping	3	3.643	2.417	1.044	1.151	1.395	6/6	6/6	6/6	2.336-3.664	2.978-4.307	1.530-3.303	0.585182	0.47319	0.2784	0.5599
	Extension	2.083	1.821	1.583	0.7017	0.9529	0.9003	6/6	6/6	6/6	1.637-2.529	1.271-2.372	1.011-2.155	0.313105	0.619478	>0.9999	0.4225
	Grip	4.167	4.321	1.396	1.403	0.8229	1.636	6/6	6/6	6/6	3.275-5.058	3.846-4.797	0.3565-2.435	0.133899	1.81829	>0.9999	<0.0001
	Postural reflex	4.476	4.409	3.864	0.5118	0.5032	0.8335	10/10	10/10	10/10	4.243-4.709	4.186-4.632	3.494-4.233	0.132015	0.884886	>0.9999	0.0058
	Righting reflex	1.476	1.591	1.136	0.6016	0.6661	0.9409	10/10	10/10	10/10	1.202-1.750	1.296-1.886	0.7192-1.554	0.181197	0.43055	>0.9999	0.2998
Open field	Distance traveled - females	2260.26	2249.2	4905.67	569.658	742.771	3113.3	8	11	6	1784-2737	1750-2748	1638-8173	0.0167095	1.18205	>0.9999	0.0103
	Distance traveled - males	2416.26	2142.98	2025.32	374.83	264.864	1491.54	9	6	6	2128-2704	1865-2421	460-3591	0.842054	0.359499	>0.9999	>0.9999
Hot plate	Static	13.93	13.55	7.008	6.242	5.015	4.471	6/6	6/6	6/6	9.964-17.90	10.37-16.74	4.167-9.848	0.067116	1.27496	>0.9999	0.0082
	Dynamic	45.94	45.64	44.57	4.919	4.598	3.686	6/6	6/6	6/6	42.82-49.07	42.72-48.56	42.22-46.91	0.0630092	0.3152	>0.9999	0.9202
Cold plate	Static	13.22	9.615	3.908	4.378	2.714	1.712	6/6	6/6	6/6	10.44-16.00	7.891-11.34	2.820-4.996	0.98976	2.80145	0.0098	<0.0001
	Dynamic	8.167	7.383	9.308	2.188	2.207	3.247	6/6	6/6	6/6	6.777-9.557	5.981-8.785	7.246-11.37	0.356766	0.412121	0.8461	0.4916
von Frey	Fiber weight	1.64	1.566	1.658	1.379	1.424	1.436	10/10	10/10	10/10	0.9948-2.285	0.8993-2.232	0.9863-2.330	0.0527938	0.012786	>0.9999	>0.9999
Quinine avoidance	Quinine/total drank	17.56	21.18	37.14	13.52	19.94	29.46	6/6	6/6	6/6	8.97-26.15	8.51-33.86	18.42-55.85	0.212502	0.854264	>0.9999	0.0912
Nesting	Quality - females	4.197	4.243	0.6	1.061	0.841	0.2524	6	10	10	3.08-5.31	3.64-4.85	0.42-0.78	0.0480498	4.6643	>0.9999	<0.0001
	Quality - males	4.807	4.466	0.6263	0.3387	1.194	0.1953	6	5	8	4.45-5.16	2.98-5.95	0.46-0.79	0.388561	15.1223	>0.9999	<0.0001
	Height - females	3	2.53	0.8	0.5967	1.42	0.6325	6	10	10	2.37-3.63	1.51-3.55	0.35-1.25	0.431533	3.57805	>0.9999	0.0004
	Height - males	3.742	3.59	0.9375	0.9113	0.5617	0.563	6	5	8	2.79-4.70	2.89-4.29	0.47-1.41	0.200803	3.70259	>0.9999	<0.0001
Olfactory Acuity	Cinnamon/total interaction - female	51.81	64.96	56.16	23.75	27.77	15.33	6	10	10	26.88-76.73	35.81-94.10	40.07-72.24	0.508934	0.217626	>0.9999	>0.9999
	Cinnamon/total interaction - male	75.27	74.04	69.17	16.47	22.02	17.75	6	6	6	57.98-92.55	50.93-97.15	50.54-87.79	0.0632585	0.356268	>0.9999	>0.9999
	Interaction time - female	190.7	191	192.1	47.27	82.39	38.36	6	6	6	141.1-240.3	104.5-227.5	151.9-232.4	0.00446654	0.0325232	>0.9999	>0.9999
	Interaction time - male	148.6	144.5	221.9	53.52	57.24	51.91	6	6	6	92.45-204.8	84.48-204.6	167.4-276.4	0.0739922	1.39033	>0.9999	0.4935
Olfactory sexual preference	Female preference ratio	1.68	1.601	0.7543	1.6	1.097	0.8548	10	10	10	0.349-2.825	0.8160-2.385	0.1428-1.366	0.0575906	0.721676	>0.9999	0.2048
Marble burying	Marbles buried - females	8	7.5	0	1.033	1.656	0	6	6	6	8.08-10.25	7.35-10.82	0-0	0.362289	10.9523	>0.9999	<0.0001
	Marbles buried - males	7	7.5	0	3.04	2.382	0.4082	6	6	6	7.73-14.11	9.25-14.25	-0.26-0.6	0.18309	3.22745	>0.9999	<0.0001
Auditory startle	Startle (mV) for 75dB	49.9	45.04	28.07	20.43	19.73	15.12	6/6	6/6	6/6	36.91-62.88	32.51-57.58	18.47-37.68	0.241995	1.21465	>0.9999	0.0107
	Startle (mV) for 85dB	42.84	49.16	51.14	18.55	9.284	26.79	6/6	6/6	6/6	31.06-54.63	43.26-55.05	34.11-68.16	0.430873	0.360222	0.8772	0.6215
	Startle (mV) for 95dB	49.19	59.23	49.39	15.73	9.571	23.16	6/6	6/6	6/6	39.19-59.18	53.15-65.13	34.67-64.10	0.771126	0.0101027	0.3542	>0.9999
	Startle (mV) for 105dB	91.74	78.45	77.2	58.59	19.56	34.23	6/6	6/6	6/6	54.51-129.0	66.02-90.87	55.45-98.95	0.304278	0.303032	0.8808	0.7982
	Startle (mV) for 115dB	132.5	117.4	98.79	89.77	35.41	45.34	6/6	6/6	6/6	75.49-189.6	94.89-139.9	69.98-127.6	0.221288	0.474028	>0.9999	0.3171
